# scPRINT-2: Towards the next-generation of cell foundation models and benchmarks

**DOI:** 10.64898/2025.12.11.693702

**Authors:** Jérémie Kalfon, Gabriel Peyré, Laura Cantini

## Abstract

Cell biology has been booming with foundation models trained on large single-cell RNA-seq databases, but benchmarks and capabilities remain unclear. We propose an additive benchmark across a gymnasium of tasks to discover which features improve performance. From these findings, we present scPRINT-2, a single-cell Foundation Model pre-trained across 350 million cells and 16 organisms. Our contributions in pre-training tasks, tokenization, and losses made scPRINT-2 state-of-the-art in expression denoising, cell embedding, and cell type prediction. Furthermore, with our cell-level architecture, scPRINT-2 becomes generative, as demonstrated by our expression imputation and counterfactual reasoning results. Finally, thanks to our pre-training database, we uncover generalization to unseen modalities and organisms. These studies, together with improved abilities in gene embeddings and gene network inference, place scPRINT-2 as a next-generation cell foundation model.
