## Supplementary material for "scPRINT-2: Towards the next-generation of cell foundation models and benchmarks": source data

### Sheet: FIG 1C
assay	count
10x 3	280173208
10x 5	36740471
10x multiome	10142972
sciRNA-seq	14924076
slide-seq	1867286
scalebio	685024
microwell	599459
sciPlex	581480
drop-seq	517799
other (17 assays)	1423506
species	count
human	230822337
mouse	102753838
macaque	3161179
zebrafish	3117237
pig	1641179
thale cress	1564711
drosophila	1564460
chicken	606680
nake mole rat	441042
rabbit	417091
cow	390675
corn	336166
chimpanzee	293472
c. elegans	251759
sheep	177871
marmoset	115584
tissue	count
lung	42877488
blood	34180713
brain	29530595
colon	25830811
unknown	23810521
pancreas	21597602
embryo	16976623
skin	12513695
liver	10683313
breast	10539762
marrow	9543512
kidney	8213043
heart	4800567
immune system	4687291
eye	4677504
other (310 tissues)	87200000

### Sheet: FIG 2A - S2
	macro_f1				accuracy				weighted
	dkd	gtex_v9	hypomap	mouse_pancreas_atlas	dkd	gtex_v9	hypomap	mouse_pancreas_atlas	dkd	gtex_v9	hypomap	mouse_pancreas_atlas
knn	0.9286	0.3913	0.973	0.8426	0.949	0.8523	0.9954	0.9756	0.9487	0.8582	0.9954	0.9744
logistic_regression	0.9413	0.4437	0.9767	0.8801	0.9572	0.8829	0.9964	0.978	0.9567	0.8851	0.9963	0.977
majority_vote	0.0351	0.0082	0.0778	0.0376	0.2954	0.0799	0.4516	0.3239	0.1347	0.0118	0.281	0.1585
mlp	0.9245	0.2948	0.9833	0.8381	0.954	0.7784	0.9973	0.9703	0.9529	0.7896	0.9972	0.9707
naive_bayes	0.9181	0.3363	0.9626	0.7794	0.9269	0.7599	0.9945	0.9502	0.9296	0.7937	0.9946	0.9522
random_labels	0.0774	0.0071	0.0707	0.0714	0.1808	0.0324	0.3157	0.172	0.1801	0.0397	0.3175	0.1755
scanvi	0.936	0.4083	0.9926	0.8758	0.957	0.8899	0.9973	0.9768	0.9579	0.9019	0.9972	0.9768
scanvi_scarches	0.9366	0.4555	0.9783	0.9051	0.957	0.8797	0.9964	0.9781	0.9567	0.8908	0.9964	0.9774
scgpt_zeroshot	0.5239	0.2534	0	0	0.8486	0.6234	0	0	0.8339	0.6375	0	0
scimilarity	0.6233	0.3254	0	0	0.8869	0.6665	0	0	0.8655	0.6504	0	0
scimilarity_knn	0.9292	0.4563	0	0	0.9553	0.8253	0	0	0.9556	0.8386	0	0
seurat_transferdata	0.9344	0.4186	0.9898	0.7819	0.9541	0.841	0.9964	0.9659	0.9544	0.8457	0.9964	0.9607
singler	0.9027	0.3753	0.9567	0	0.9147	0.7903	0.9927	0	0.9192	0.823	0.9927	0
uce	0.0743	0.0037	0.0979	0.0698	0.1813	0.0054	0.3841	0.1666	0.179	0.0082	0.3397	0.1702
xgboost	0.9225	0.3251	0.9815	0.8453	0.9644	0.8328	0.9973	0.9752	0.9634	0.8408	0.9972	0.9735
scPRINT-2 (zero-shot)	0.535551	0.477152	0.881198	0.765446	0.598522	0.499305	0.99635	0.972143	0.598522	0.467677	0.994582	0.966385
scPRINT-1 (zero-shot)	0.396128	0.527565	0.673459	0.709514	0.463054	0.489486	0.952555	0.788794	0.432383	0.453779	0.947289	0.71182
scPRINT-2 (fine-tune)	1	0.816855	0.884368	0.89538	1	0.939694	0.997263	0.987289	1	0.915417	0.995913	0.981713

### Sheet: FIG 2C - S8
methods	genes	cell_type_ontology_term_id_accuracy	tissue_ontology_term_id_accuracy	disease_ontology_term_id_accuracy	assay_ontology_term_id_accuracy	self_reported_ethnicity_ontology_term_id_accuracy	sex_ontology_term_id_accuracy	organism_ontology_term_id_accuracy
random expressed	200	0.563674	0.236982	0.986857	0.989998	0.485324	0.48658	0.97404
random expressed	500	0.605033	0.323055	0.997763	0.999196	0.594265	0.60095	0.997864
random expressed	1000	0.64307	0.351377	0.999397	0.999874	0.741732	0.74711	0.99995
random expressed	2000	0.681683	0.359344	0.999623	1	0.895406	0.89807	1
random expressed	4000	0.719615	0.364345	0.999623	0.99995	0.985324	0.984997	1
random expressed	8000	0.710014	0.333057	0.989973	1	0.981705	0.990953	1
most expressed	200	0.705959	0.0147014	0.999321	0.99995	0.423176	0.459288	0.999975
most expressed	500	0.674305	0.0314636	0.999372	0.99995	0.679307	0.771135	1
most expressed	1000	0.662873	0.0737585	0.999246	0.999975	0.946547	0.957655	1
most expressed	2000	0.663737	0.171718	0.999095	0.99995	0.992159	0.994295	1
most expressed	4000	0.670826	0.311922	0.99721	0.999975	0.995502	0.996054	0.999975
most expressed	8000	0.695757	0.268471	0.992209	0.99995	0.917571	0.987334	1

### Sheet: FIG 3C
depth	magic	scprint_2	scprint	quality	dataset	source
3800	35.7	37	20.2	low	retina	https://datasets.cellxgene.cziscience.com/53bd4177-79c6-40c8-b84d-ff300dcf1b5b.h5ad
5300	26	35.5	20	low	kidney	https://datasets.cellxgene.cziscience.com/01bc7039-961f-4c24-b407-d535a2a7ba2c.h5ad
13000	31.2	38.7	23.5	mid	intestine	https://datasets.cellxgene.cziscience.com/d9a99b4a-3755-47c4-8eb5-09821ffbde17.h5ad
21693	49	51.1	32.4	mid	SRX22526970	2025-02-25/h5ad/Velocyto/Homo_sapiens/SRX22526970.h5ad
38469	37.4	45.1	41.4	mid	SRX24486462	2025-02-25/h5ad/Velocyto/Homo_sapiens/SRX24486462.h5ad
160000	22.6	31.6	23.5	high	pancreas	https://figshare.com/ndownloader/files/24539828
400000	6.4	27.6	32.7	high	glio_smart_highdepth	https://datasets.cellxgene.cziscience.com/6ec440b4-542a-4022-ac01-56f812e25593.h5ad
1000000	23.1	38	38.9	high	lung_smart	https://datasets.cellxgene.cziscience.com/6ebba0e0-a159-406f-8095-451115673a2c.h5ad

### Sheet: FIG 4C - S19 - S20
models	dataset	Isolated labels	KMeans NMI	KMeans ARI	Silhouette label	cLISI	BRAS	iLISI	KBET	Graph connectivity	PCR comparison	Batch correction	Bio conservation	Total
scprint_2_ft	dkd	0.709752	0.792065	0.664956	0.735049	1	0.740067	1	0.264008	0.92774	0.798539	0.58494	0.780365	0.702195
scprint_2_ft	gtex_v9	0.582134	0.804217	0.523745	0.670654	0.999889	0.699155	0.037238	0.335034	0.886459	0	0.391577	0.716128	0.586308
scprint_2_ft	hypomap	0.174419	0.747984	0.438869	0.856273	1	0.575672	0	0.83096	0.887689	0.533793	0.565623	0.643509	0.612354
scprint_2_ft	mouse_pancreas_atlas	0.78184	0.799543	0.633139	0.756145	1	0.721834	0.041376	0.274245	0.953396	0.177941	0.433758	0.794133	0.649983
scprint_1	gtex_v9	0.566661	0.645338	0.31973	0.508098	0.997801	0.816372	0.052263	0.314974	0.764403	0	0.389602	0.607526	0.520356
scprint_1	dkd	0.511032	0.238028	0.11652	0.514257	0.956136	0.74002	0.150554	0.169856	0.768737	0.269315	0.419696	0.467195	0.448195
scprint_1	hypomap	0.509863	0.567372	0.391042	0.54277	0.999368	0.682742	0.03697	0.193596	0.872287	0	0.357119	0.63164	0.521832
scprint_1	mouse_pancreas_atlas	0.657649	0.426683	0.134236	0.558273	1	0.778155	0	0.849659	0.825514	0	0.490666	0.525811	0.511753
scprint_2	mouse_pancreas_atlas	0.621361	0.655657	0.439839	0.562681	0.99952	0.739654	0.043682	0.239296	0.854861	0	0.375498	0.655811	0.543686
scprint_2	hypomap	0.387139	0.570249	0.225424	0.61172	1	0.786443	0	0.844529	0.826488	0.41701	0.574894	0.558906	0.565301
scprint_2	gtex_v9	0.520031	0.61668	0.280595	0.503856	0.996694	0.803204	0.077398	0.353033	0.704139	0.096562	0.406867	0.583571	0.51289
scprint_2	dkd	0.544676	0.516657	0.35364	0.547946	0.992218	0.761943	0.19466	0.212243	0.857564	0.736278	0.552538	0.591027	0.575631
batchelor_fastmnn	dkd		0.829	0.7599		1	0.6657	0.272	0.3806	0.9745	0.5339	0.54025	0.81365	0.70429
batchelor_mnn_correct	dkd		0.8248	0.757		1	0.6657	0.2893	0.2482	0.9696	0.5344	0.510375	0.811875	0.691275
bbknn	dkd		0.8228	0.7666		0.9622		0.3526		0.984		0.6683	0.850533	0.77764
combat	dkd		0.8306	0.7673		0.9997	0.613	0.1644	0.1687	0.9728	0.9998	0.576425	0.80265	0.71216
embed_cell_types	dkd		1	1		1	0.9897	0.4348	0.949	1	0.5898	0.7434	0.997425	0.895815
embed_cell_types_jittered	dkd		1	1		1	0.9897	0.4305	0.9433	1	0.5896	0.74085	0.997425	0.894795
geneformer	dkd		0.0315	0.0024		0.7461	0.364	0	0	0.0109	0	0.002725	0.286	0.17269
harmony	dkd		0.8322	0.7867		1	0.6466	0.333	0.4251	0.977	0.6805	0.6039	0.816375	0.731385
harmonypy	dkd		0.8233	0.7655		1	0.6463	0.3319	0.4187	0.9765	0.6897	0.6042	0.808775	0.726945
liger	dkd		0.8002	0.7463		0.9991	0.6295	0.4223	0.7526	0.9628	0.8142	0.737975	0.793775	0.771455
mnnpy	dkd		0.2288	0.1674		0.8921	0.5027	0.1732	0	0.5458	0.6494	0.3421	0.44775	0.40549
no_integration	dkd		0.7735	0.5999		0.9998	0.6276	0.0754	0.1529	0.9701	0	0.2996	0.7502	0.56996
no_integration_batch	dkd		0.5322	0.2884		0.9968	0.5116	0.0076	0.0946	0.5229	1	0.406275	0.58225	0.51186
pyliger	dkd		0.7619	0.6633		0.9995	0.6284	0.4235	0.7672	0.968	0.7925	0.7378	0.763275	0.753085
scalex	dkd		0.6992	0.6177		0.9939	0.5917	0.3097	0.3209	0.9278	0.9998	0.63955	0.725625	0.691195
scanorama	dkd		0.2268	0.2302		0.8857	0.5009	0.2657	0.0001	0.5459	0.5585	0.34255	0.4609	0.41356
scanvi	dkd		0.8646	0.7806		1	0.6334	0.3153	0.2521	0.9962	0.6277	0.547825	0.81965	0.71092
scgpt_zeroshot	dkd		0.7909	0.7597		0.9994	0.6318	0.2272	0.235	0.9631	0.19	0.403825	0.79545	0.6388
scimilarity	dkd		0.7877	0.7103		0.9997	0.7111	0.2297	0.2235	0.971	0.1773	0.400375	0.8022	0.64147
scvi	dkd		0.8495	0.8284		0.9992	0.5754	0.303	0.2538	0.9812	0.6671	0.551275	0.813125	0.708385
shuffle_integration	dkd		0.0013	-0.0001		0.7301	0.4945	0.4782	0.4093	0.2488	0.9975	0.53345	0.30645	0.39725
shuffle_integration_by_batch	dkd		0.015	0.0069		0.7424	0.4895	0.0755	0.0113	0.2596	0	0.0866	0.31345	0.22271
shuffle_integration_by_cell_type	dkd		0.761	0.5604		0.9998	0.6276	0.4322	0.9511	0.9703	0.7788	0.7831	0.7372	0.75556
uce	dkd		0.7228	0.508		0.999	0.587	0.2298	0.2174	0.9568	0	0.351	0.7042	0.56292
batchelor_fastmnn	gtex_v9	0.536	0.7879	0.6342		0.9981	0.5052	0.0737	0.3386	0.8969	0	0.3273	0.69228	0.546288
batchelor_mnn_correct	gtex_v9											0	0	0
bbknn	gtex_v9		0.7754	0.6331		0.9412		0.2703		0.9546		0.61245	0.783233	0.71492
combat	gtex_v9	0.6147	0.7829	0.5976		0.9993	0.5014	0.0129	0.2076	0.9436	1	0.541025	0.69918	0.635918
embed_cell_types	gtex_v9	0.979	1	1		1	0.979	0.116	0.9487	1	0	0.516175	0.9916	0.80143
embed_cell_types_jittered	gtex_v9	0.979	1	1		1	0.979	0.1162	0.9439	1	0	0.515025	0.9916	0.80097
geneformer	gtex_v9	0.4544	0.3951	0.0561		0.9645	0.2598	0	0.019	0.081	0	0.025	0.42598	0.265588
harmony	gtex_v9	0.5958	0.729	0.6101		0.9959	0.4946	0.1194	0.2943	0.8829	0.6824	0.49475	0.68508	0.608948
harmonypy	gtex_v9	0.5876	0.7592	0.6272		0.9975	0.5	0.0986	0.2901	0.8815	0.6853	0.488875	0.6943	0.61213
liger	gtex_v9	0.6283	0.6448	0.4991		0.9867	0.4379	0.193	0.2758	0.6349	0.6183	0.4305	0.63936	0.555816
mnnpy	gtex_v9											0	0	0
no_integration	gtex_v9	0.599	0.8293	0.6958		0.9996	0.5134	0.0317	0.2808	0.9502	0	0.315675	0.72742	0.562722
no_integration_batch	gtex_v9	0.6479	0.6689	0.288		0.999	0.4363	0.0005	0.1557	0.7334	1	0.4724	0.60802	0.553772
pyliger	gtex_v9	0.6127	0.6385	0.54		0.9836	0.4636	0.2059	0.3028	0.639	0.6502	0.449475	0.64768	0.568398
scalex	gtex_v9	0.5733	0.6388	0.5312		0.9903	0.4674	0.0704	0.1775	0.7367	0.9987	0.495825	0.6402	0.58245
scanorama	gtex_v9	0.4685	0.1834	0.0517		0.9249	0.4457	0.0905	0.0336	0.244	0.0279	0.099	0.41484	0.288504
scanvi	gtex_v9	0.7019	0.8958	0.8327		1	0.6243	0.0586	0.3114	0.985	0.1043	0.364825	0.81094	0.632494
scgpt_zeroshot	gtex_v9	0.5543	0.7884	0.6689		0.9975	0.5136	0.0819	0.3459	0.9051	0.0445	0.34435	0.70454	0.560464
scimilarity	gtex_v9	0.5948	0.7977	0.677		0.9988	0.5531	0.078	0.3302	0.9155	0	0.330925	0.72428	0.566938
scvi	gtex_v9	0.6288	0.8414	0.7046		0.9995	0.5367	0.0497	0.277	0.966	0.4756	0.442075	0.7422	0.62215
shuffle_integration	gtex_v9	0.4836	0.0014	-0.0001		0.862	0.4827	0.3065	0.1235	0.0526	0.9993	0.370475	0.36592	0.367742
shuffle_integration_by_batch	gtex_v9	0.4477	0.1438	0.0415		0.9106	0.4489	0.032	0.0389	0.1922	0	0.065775	0.3985	0.26541
shuffle_integration_by_cell_type	gtex_v9	0.599	0.8289	0.697		0.9996	0.5134	0.1237	0.9477	0.9512	0.2343	0.564225	0.72758	0.662238
uce	gtex_v9	0.5215	0.8201	0.6864		0.999	0.5241	0.0648	0.3237	0.9507	0	0.3348	0.71022	0.560052
batchelor_fastmnn	hypomap	0.2582	0.6712	0.3749		1	0.6002	0.0005		0.8986	0.2967	0.3986	0.5809	0.50798
batchelor_mnn_correct	hypomap											0	0	0
bbknn	hypomap		0.8152	0.7918		1		0.182		0.8943		0.53815	0.869	0.73666
combat	hypomap	0.3258	0.5945	0.2244		1	0.6107	0		0.9141	0.9996	0.6379	0.55108	0.585808
embed_cell_types	hypomap	0.99	1	1		1	0.9897	0.0048		1	0.4985	0.5011	0.99594	0.798004
embed_cell_types_jittered	hypomap	0.9897	1	1		1	0.9897	0.0048		1	0.4985	0.5011	0.99588	0.797968
geneformer	hypomap											0	0	0
harmony	hypomap	0.3179	0.6795	0.458		1	0.6463	0.0007		0.9123	0.5585	0.4905	0.62034	0.568404
harmonypy	hypomap	0.314	0.6687	0.4706		1	0.6421	0.0006		0.9145	0.5733	0.496133	0.61908	0.569901
liger	hypomap	0.3476	0.6595	0.3257		1	0.6167	0.0023		0.8795	0.77	0.5506	0.5899	0.57418
mnnpy	hypomap											0	0	0
no_integration	hypomap	0.3246	0.6018	0.2567		1	0.6104	0		0.9053	0	0.301767	0.5587	0.455927
no_integration_batch	hypomap	0.3603	0.5812	0.2262		1	0.5814	0		0.8672	1	0.6224	0.54982	0.578852
pyliger	hypomap	0.3446	0.6606	0.3098		1	0.6309	0.0024		0.8826	0.7805	0.555167	0.58918	0.575575
scalex	hypomap	0.2446	0.6884	0.4355		1	0.6269	0		0.8135	0.9959	0.603133	0.59908	0.600701
scanorama	hypomap	0.4438	0.0614	0.0199		0.8977	0.4895	0		0.3444	0	0.1148	0.38246	0.275396
scanvi	hypomap	0.3342	0.6006	0.2298		1	0.6411	0		0.8955	0.2969	0.397467	0.56114	0.495671
scgpt_zeroshot	hypomap											0	0	0
scimilarity	hypomap											0	0	0
scvi	hypomap	0.3895	0.6006	0.2436		1	0.5705	0		0.9156	0.2713	0.395633	0.56084	0.494757
shuffle_integration	hypomap	0.4947	0.0003	0.0002		0.8727	0.4816	0.0052		0.2086	0.9961	0.4033	0.3699	0.38326
shuffle_integration_by_batch	hypomap	0.489	0.0032	0		0.8735	0.4937	0		0.1989	3e-06	0.066301	0.37188	0.249648
shuffle_integration_by_cell_type	hypomap	0.3246	0.6087	0.2725		1	0.6104	0.0048		0.9052	0.6321	0.514033	0.56324	0.543557
uce	hypomap	0.342	0.6924	0.4152		1	0.5774	0		0.8987	0	0.299567	0.6054	0.483067
batchelor_fastmnn	mouse_pancreas_atlas	0.7868	0.7877	0.565		1	0.6043	0.0605		0.9719	0.2749	0.435767	0.74876	0.623563
batchelor_mnn_correct	mouse_pancreas_atlas											0	0	0
bbknn	mouse_pancreas_atlas		0.8116	0.7124		0.8328		0.1819		0.9981		0.59	0.7856	0.70736
combat	mouse_pancreas_atlas	0.6886	0.7488	0.565		1	0.552	0.032		0.9465	1	0.6595	0.71088	0.690328
embed_cell_types	mouse_pancreas_atlas	0.9897	1	1		1	0.9897	0.1427	0.8545	1	0.0865	0.520925	0.99588	0.805898
embed_cell_types_jittered	mouse_pancreas_atlas	0.9897	1	1		1	0.9897	0.1426	0.8496	1	0.0864	0.51965	0.99588	0.805388
geneformer	mouse_pancreas_atlas											0	0	0
harmony	mouse_pancreas_atlas	0.7305	0.788	0.8176		0.9998	0.6033	0.0883		0.952	0.4449	0.495067	0.78784	0.670731
harmonypy	mouse_pancreas_atlas	0.7223	0.7867	0.8158		0.9997	0.6046	0.0882		0.9236	0.4441	0.4853	0.78582	0.665612
liger	mouse_pancreas_atlas	0.6471	0.6231	0.6645		0.9883	0.519	0.1339		0.8309	0.8296	0.598133	0.6884	0.652293
mnnpy	mouse_pancreas_atlas											0	0	0
no_integration	mouse_pancreas_atlas	0.79	0.693	0.3403		1	0.604	0.0208	0.6484	0.9547	0	0.405975	0.68546	0.573666
no_integration_batch	mouse_pancreas_atlas	0.4402	0.3922	0.1028		0.9948	0.4776	0.0022	0.7265	0.6426	1	0.592825	0.48152	0.526042
pyliger	mouse_pancreas_atlas	0.6489	0.6538	0.6615		0.9934	0.5203	0.1279		0.818	0.8038	0.583233	0.69558	0.650641
scalex	mouse_pancreas_atlas	0.679	0.5388	0.3068		0.9905	0.5271	0.063		0.9215	0.9784	0.6543	0.60844	0.626784
scanorama	mouse_pancreas_atlas	0.4986	0.0004	-0.0002		0.7129	0.4943	0.1735	0.5297	0.262	0.9994	0.49115	0.3412	0.40118
scanvi	mouse_pancreas_atlas	0.7405	0.8649	0.8781		1	0.6326	0.06		0.9922	0.4547	0.5023	0.82322	0.694852
scgpt_zeroshot	mouse_pancreas_atlas											0	0	0
scimilarity	mouse_pancreas_atlas											0	0	0
scvi	mouse_pancreas_atlas	0.7078	0.8483	0.86		1	0.5541	0.0443		0.9757	0.5076	0.5092	0.79404	0.680104
shuffle_integration	mouse_pancreas_atlas	0.5204	0.0004	-0.0001		0.7087	0.4773	0.1784	0.5331	0.2728	0.9994	0.495925	0.34134	0.403174
shuffle_integration_by_batch	mouse_pancreas_atlas	0.4284	0.2085	0.1204		0.8334	0.4997	0.0208		0.4329	0	0.151233	0.41808	0.311341
shuffle_integration_by_cell_type	mouse_pancreas_atlas	0.79	0.6831	0.3283		1	0.604	0.142	0.8524	0.9546	0.3692	0.57955	0.68108	0.640468
uce	mouse_pancreas_atlas	0.5163	0.7811	0.6389		0.9994	0.5459	0.0451		0.9762	0.0183	0.346533	0.69632	0.556405

### Sheet: FIG 5E - S31
model and extraction method	cell type	rand_precision	auprc	ap	epr	odd_ratio
scprint_2	Loop of Henle_collectri	0.001636	0.002525	0.002608	1.80177	1.80652
scprint_2	Loop of Henle_omnipath	0.001946	0.002666	0.002725	2.9722	2.99521
scprint_2	Loop of Henle_cellmap	0.002763	0.002832	0.002758	1.24166	1.24333
scprint_2	Loop of Henle_interact	0.002984	0.003134	0.003161	2.08975	2.10347
scprint_2	Loop of Henle_interact_hq	0.000528	0.000722	0.000779	18.4774	18.8238
scprint_2	Epithelial cell_collectri	0.001439	0.00211	0.002167	1.82128	1.8256
scprint_2	Epithelial cell_omnipath	0.001543	0.002107	0.00217	1.91694	1.92239
scprint_2	Epithelial cell_cellmap	0.002557	0.002634	0.002772	1.39517	1.398
scprint_2	Epithelial cell_interact	0.003323	0.003365	0.00334	1.90311	1.91464
scprint_2	Epithelial cell_interact_hq	0.000497	0.000695	0.000782	22.0862	22.5565
scprint_2	Intercalated cell_collectri	0.001655	0.002496	0.002624	1.33211	1.33358
scprint_2	Intercalated cell_omnipath	0.001698	0.002211	0.002301	1.52011	1.52281
scprint_2	Intercalated cell_cellmap	0.002218	0.002305	0.002244	2.1951	2.20683
scprint_2	Intercalated cell_interact	0.003323	0.003462	0.003463	2.27661	2.29615
scprint_2	Intercalated cell_interact_hq	0.000575	0.000853	0.000978	23.612	24.239
scprint_2	Endothelial cell (APC)_collectri	0.001194	0.002114	0.002207	4.16354	4.19522
scprint_2	Endothelial cell (APC)_omnipath	0.001424	0.002299	0.002483	4.56737	4.61423
scprint_2	Endothelial cell (APC)_cellmap	0.002443	0.002626	0.002674	1.51796	1.52182
scprint_2	Endothelial cell (APC)_interact	0.003377	0.003479	0.003521	1.7312	1.73982
scprint_2	Endothelial cell (APC)_interact_hq	0.000547	0.000728	0.000796	19.7925	20.2062
scprint_2	Monocyte_collectri	0.001677	0.002317	0.00247	2.70693	2.72254
scprint_2	Monocyte_omnipath	0.001668	0.002354	0.002529	4.00058	4.04104
scprint_2	Monocyte_cellmap	0.002433	0.002624	0.002641	1.73434	1.74057
scprint_2	Monocyte_interact	0.003717	0.003916	0.004003	2.15259	2.17125
scprint_2	Monocyte_interact_hq	0.00068	0.000928	0.001076	14.7377	15.0172
scprint_2	Macrophage_collectri	0.001523	0.00268	0.002792	1.60566	1.60863
scprint_2	Macrophage_omnipath	0.001641	0.002896	0.002992	5.28776	5.36316
scprint_2	Macrophage_cellmap	0.002453	0.002687	0.002733	0.835746	0.83507
scprint_2	Macrophage_interact	0.003525	0.003622	0.003617	1.6376	1.64502
scprint_2	Macrophage_interact_hq	0.000631	0.000703	0.000737	4.63554	4.65688
scprint_2	Smooth muscle cell_collectri	0.001519	0.00233	0.002403	3.06734	3.08675
scprint_2	Smooth muscle cell_omnipath	0.001932	0.002663	0.002851	3.41717	3.4494
scprint_2	Smooth muscle cell_cellmap	0.002635	0.003111	0.003119	2.93168	2.96187
scprint_2	Smooth muscle cell_interact	0.003235	0.003435	0.003423	2.31435	2.33426
scprint_2	Smooth muscle cell_interact_hq	0.000546	0.000711	0.000748	10.7321	10.8471
scprint_2	Dendritic cell_collectri	0.00186	0.00269	0.002813	1.06572	1.06598
scprint_2	Dendritic cell_omnipath	0.001778	0.002754	0.002935	3.53783	3.57006
scprint_2	Dendritic cell_cellmap	0.002558	0.002936	0.003054	1.43646	1.43969
scprint_2	Dendritic cell_interact	0.003319	0.003461	0.003388	1.75256	1.7614
scprint_2	Dendritic cell_interact_hq	0.000569	0.0007	0.000733	4.55118	4.56966
scprint_2	Sinusoidal endothelial cell_collectri	0.00116	0.001738	0.001853	7.58346	7.70084
scprint_2	Sinusoidal endothelial cell_omnipath	0.001532	0.002082	0.002164	6.36933	6.47567
scprint_2	Sinusoidal endothelial cell_cellmap	0.002569	0.002699	0.002799	2.14675	2.15951
scprint_2	Sinusoidal endothelial cell_interact	0.00336	0.003551	0.003651	2.31725	2.338
scprint_2	Sinusoidal endothelial cell_interact_hq	0.000525	0.000626	0.000687	7.59792	7.65084
scprint_1	Loop of Henle_collectri	0.001636	0.00222	0.002226	0.332668	0.331941
scprint_1	Loop of Henle_omnipath	0.001964	0.003	0.003003	1.00843	1.00846
scprint_1	Loop of Henle_cellmap	0.00277	0.002994	0.002998	0	0
scprint_1	Loop of Henle_gwps	0.00277	0.002994	0.002998	0	0
scprint_1	Loop of Henle_interact	0.00299	0.003574	0.003578	2.78501	2.81511
scprint_1	Loop of Henle_interact_hq	0.000535	0.000829	0.000829	7.24324	7.29191
scprint_1	Epithelial cell_collectri	0.001432	0.001889	0.001891	0	0
scprint_1	Epithelial cell_omnipath	0.001555	0.00253	0.002537	1.16316	1.16375
scprint_1	Epithelial cell_cellmap	0.002571	0.002938	0.002952	0.581285	0.580031
scprint_1	Epithelial cell_gwps	0.002571	0.002938	0.002952	0.581285	0.580031
scprint_1	Epithelial cell_interact	0.003327	0.003761	0.003777	2.37037	2.39224
scprint_1	Epithelial cell_interact_hq	0.000503	0.000743	0.000755	9.45289	9.53387
scprint_1	Intercalated cell_collectri	0.001657	0.002242	0.002245	0.475128	0.474301
scprint_1	Intercalated cell_omnipath	0.001716	0.002804	0.002806	1.28331	1.28456
scprint_1	Intercalated cell_cellmap	0.002202	0.002454	0.00246	0	0
scprint_1	Intercalated cell_gwps	0.002202	0.002454	0.00246	0	0
scprint_1	Intercalated cell_interact	0.003321	0.003836	0.003857	2.70972	2.74091
scprint_1	Intercalated cell_interact_hq	0.000578	0.000863	0.000872	8.99627	9.08004
scprint_1	Endothelial cell (APC)_collectri	0.001202	0.001787	0.001797	0.225793	0.225372
scprint_1	Endothelial cell (APC)_omnipath	0.00144	0.002391	0.0024	1.92667	1.93184
scprint_1	Endothelial cell (APC)_cellmap	0.002442	0.002738	0.002745	0.565776	0.564573
scprint_1	Endothelial cell (APC)_gwps	0.002442	0.002738	0.002745	0.565776	0.564573
scprint_1	Endothelial cell (APC)_interact	0.003369	0.003765	0.003782	2.27246	2.29217
scprint_1	Endothelial cell (APC)_interact_hq	0.000547	0.000709	0.00072	8.37163	8.43956
scprint_1	Monocyte_collectri	0.001686	0.002031	0.002052	0.841973	0.841523
scprint_1	Monocyte_omnipath	0.001687	0.002791	0.002814	3.53279	3.56324
scprint_1	Monocyte_cellmap	0.002432	0.002696	0.0027	1.15339	1.15426
scprint_1	Monocyte_gwps	0.002432	0.002696	0.0027	1.15339	1.15426
scprint_1	Monocyte_interact	0.00371	0.004199	0.004236	2.24645	2.26749
scprint_1	Monocyte_interact_hq	0.000682	0.00091	0.000963	11.0365	11.1893
scprint_1	Macrophage_collectri	0.001526	0.002103	0.00211	0	0
scprint_1	Macrophage_omnipath	0.001655	0.002824	0.002828	2.38223	2.39319
scprint_1	Macrophage_cellmap	0.002462	0.002822	0.002912	1.43588	1.43898
scprint_1	Macrophage_gwps	0.002462	0.002822	0.002912	1.43588	1.43898
scprint_1	Macrophage_interact	0.003515	0.003858	0.003871	1.8816	1.89338
scprint_1	Macrophage_interact_hq	0.000629	0.000727	0.000729	3.44168	3.45229
scprint_1	Smooth muscle cell_collectri	0.001522	0.002233	0.002242	2.43818	2.44892
scprint_1	Smooth muscle cell_omnipath	0.001953	0.003034	0.003037	4.26132	4.3163
scprint_1	Smooth muscle cell_cellmap	0.002633	0.003256	0.003261	3.63158	3.68263
scprint_1	Smooth muscle cell_gwps	0.002633	0.003256	0.003261	3.63158	3.68263
scprint_1	Smooth muscle cell_interact	0.003233	0.003719	0.003769	2.45513	2.47851
scprint_1	Smooth muscle cell_interact_hq	0.000547	0.000742	0.000877	8.97606	9.05501
scprint_1	Dendritic cell_collectri	0.001865	0.002248	0.002254	0.095057	0.094736
scprint_1	Dendritic cell_omnipath	0.001795	0.002652	0.002657	1.60474	1.60824
scprint_1	Dendritic cell_cellmap	0.002566	0.003072	0.003079	0.405734	0.404495
scprint_1	Dendritic cell_gwps	0.002566	0.003072	0.003079	0.405734	0.404495
scprint_1	Dendritic cell_interact	0.003303	0.003611	0.003626	1.92708	1.939
scprint_1	Dendritic cell_interact_hq	0.000569	0.000688	0.000696	5.50474	5.5331
scprint_1	Sinusoidal endothelial cell_collectri	0.001167	0.001623	0.001622	2.90099	2.91392
scprint_1	Sinusoidal endothelial cell_omnipath	0.001552	0.002652	0.002665	5.20566	5.27445
scprint_1	Sinusoidal endothelial cell_cellmap	0.00256	0.002842	0.002858	0.641029	0.639847
scprint_1	Sinusoidal endothelial cell_gwps	0.00256	0.002842	0.002858	0.641029	0.639847
scprint_1	Sinusoidal endothelial cell_interact	0.003363	0.003756	0.00376	1.62016	1.62697
scprint_1	Sinusoidal endothelial cell_interact_hq	0.000527	0.000651	0.000657	5.15228	5.17492
